# Microsynteny Analysis Clarifies the Early Diversification of Cypriniform Fishes

**DOI:** 10.1101/2025.09.19.677351

**Authors:** Daniel J. MacGuigan, Hannah M. Waterman, Jessie A. Pelosi, Nathan J.C. Backenstose, Sarah L. Chang, Milton Tan, Fabrício Almeida-Silva, Trevor J. Krabbenhoft

## Abstract

While genomic data are powerfully informative for phylogenetic inference, traditional sequence-based analyses can be confounded by issues like homoplasy and incomplete lineage sorting, leaving deep nodes unresolved. Synteny, the conservation of gene order along a chromosome, presents a promising alternative source of phylogenetic information that is potentially less prone to these issues. Here we compare sequence and synteny phylogenetic phylogenomic approaches to unravel the evolutionary history of Cypriniformes, one of the most species-rich lineages of freshwater fishes. This clade has been plagued by uncertainty, particularly concerning the phylogenetic relationships between its four major subclades: Gyrinocheilidae (algae eaters), Catostomidae (suckers), Cobitoidei (loaches), and Cyprinoidei (minnows and carps). Phylogenomic approaches require high-quality genomic resources, which have been lacking for the family Gyrinocheilidae, a key lineage for understanding cypriniform evolution. To address this, we generated the first chromosome-level genome assembly and annotation for the Chinese Algae Eater (*Gyrinocheilus aymonieri*). We utilized this new genome along with 42 other fish genomes to conduct comprehensive phylogenomic analyses and compare results from sequence-based methods with a microsynteny-based approach. Although chromosome-level macrosynteny is broadly conserved among cypriniforms, we demonstrate that microsynteny has impressive power to resolve deep phylogenetic nodes. Both sequence-based and microsynteny-based analyses find that Gyrinocheilidae is the sister lineage to all other cypriniforms, resolving a long-standing phylogenetic point of contention. However, while sequence-based analyses provided weak support for the relationships among the remaining subclades, our microsynteny analysis revealed a novel and strongly supported sister relationship between Catostomidae and Cyprinoidei. This conclusion is supported by a 3- to 12-fold greater number of shared microsynteny clusters (synapomorphies) compared to the alternative topologies. We also demonstrate that microsynteny synapomorphies often arise from gene family expansions. Conservation of synteny concentrated in specific genomic regions may harbor the genomic underpinnings of the unique aspects of these clades and have played an important role in the evolutionary history of these taxa. Together, these results provide a robust phylogenomic backbone for Cypriniformes. More broadly, our findings highlight the power of microsynteny to resolve recalcitrant phylogenetic nodes where sequence data is uninformative, while also underscoring the critical importance of high-quality reference genomes, as our work also shows that including fragmented assemblies can lead to spurious results. Beyond phylogenomics, our results also provide a functional genomics glimpse into how conserved, clade-specific blocks of collinear genes (synteny synapomorphies) might contribute to what makes this hyperdiverse clade so unique and evolutionarily successful.
