## Supplementary material for "Microsynteny Analysis Clarifies the Early Diversification of Cypriniform Fishes": Table S1

Assembly Accession	NewName	Species	ID	Assembly Name	Assembly Level	Annotation Source	Genome Size (Gb)	Scaffolds	Scaffold N50 (Mb)	Contigs	Contig N50 (Mb)	best_N50	Genes	BUSCO_complete	BUSCO_complete_single	BUSCO_complete_dup	BUSCO_fragmented	BUSCO_missing	FishTOL_Order	FishTOL_Family	Order_Fam_Species	Annotation Name	Assembly Stats Total Sequence Length	synteny_phylogeny
GCF_023375975.1	Amex	Astyanax mexicanus	Amex-GCF_023375975.1	AstMex3_surface	Chromosome	RefSeq	1.4	109	51.9	123	47.1	51.9	26736	99.7	98.8	0.9	0.2	0.1	Characiformes	Characidae	Characiformes-Characidae-Astyanax_mexicanus	NCBI Annotation Release 103	1373169186	yes
GCA_024036415.1	Pmgd	Prochilodus magdalenae	Pmgd-GCA_024036415.1	ASM2403641v1	Contig	submitter	1.2	NA	NA	7,856	0.35	0.35	34724	89.8	87.7	2.1	3.9	6.3	Characiformes	Prochilodontidae	Characiformes-Prochilodontidae-Prochilodus_magdalenae	Annotation submitted by bgi	1182454182	no
GCF_904425465.1	Cmac	Colossoma macropomum	Cmac-GCF_904425465.1	Colossoma_macropomum	Scaffold	RefSeq	1.2	1269	40.2	1687	5.6	40.2	26670	99.7	98.8	0.9	0.2	0.1	Characiformes	Serrasalmidae	Characiformes-Serrasalmidae-Colossoma_macropomum	NCBI Annotation Release 100	1221847006	yes
GCF_015220715.1	Pnat	Pygocentrus nattereri	Pnat-GCF_015220715.1	fPygNat1.pri	Chromosome	RefSeq	1.2	55	42.3	358	12.9	42.3	25548	99.8	99.1	0.7	0.1	0.1	Characiformes	Serrasalmidae	Characiformes-Serrasalmidae-Pygocentrus_nattereri	NCBI Annotation Release 101	1222050449	yes
GCF_900700415.2	Char	Clupea harengus	Char-GCF_900700415.2	Ch_v2.0.2	Chromosome	RefSeq	0.8	1723	29.8	3713	1	29.8	26665	97.5	93.8	3.7	1.1	1.4	Clupeiformes	Clupeidae	Clupeiformes-Clupeidae-Clupea_harengus	NCBI Annotation Release 102	786308905	yes
GCF_017589495.1	Aalo	Alosa alosa	Aalo-GCF_017589495.1	AALO_Geno_1.1	Chromosome	RefSeq	0.9	1094	35.4	2630	1.2	35.4	23478	95	93.2	1.8	0.9	4.1	Clupeiformes	Clupeidae	Clupeiformes-Clupeidae-Alosa_alosa	NCBI Annotation Release 100	854447983	yes
GCF_018492685.1	Asap	Alosa sapidissima	Asap-GCF_018492685.1	fAloSap1.pri	Chromosome	RefSeq	0.9	73	38.4	1712	1.6	38.4	25730	98.6	96.8	1.8	0.5	0.9	Clupeiformes	Clupeidae	Clupeiformes-Clupeidae-Alosa_sapidissima	NCBI Annotation Release 100	903564947	yes
GCF_900700375.1	Dclu	Denticeps clupeoides	Dclu-GCF_900700375.1	fDenClu1.1	Chromosome	RefSeq	0.6	460	22.8	924	3.1	22.8	23474	98.2	89.7	8.5	0.4	1.4	Clupeiformes	Denticipitidae	Clupeiformes-Denticipitidae-Denticeps_clupeoides	NCBI Annotation Release 100	567401054	yes
GCF_019703515.2	Masi	Myxocyprinus asiaticus	Masi-GCF_019703515.2	UBuf_Myxa_2	Chromosome	RefSeq	2.3	352	47.8	576	35.1	47.8	39345	99.6	40.4	59.2	0.1	0.3	Cypriniformes	Catostomidae	Cypriniformes-Catostomidae-Myxocyprinus_asiaticus	GCF_019703515.2-RS_2023_02	2340848162	yes
GCF_025860055.1	Xtex	Xyrauchen texanus	Xtex-GCF_025860055.1	RBS_HiC_50CHRs	Chromosome	RefSeq	2.2	1745	43.8	3618	5.1	43.8	38655	99.4	49.3	50.1	0.3	0.3	Cypriniformes	Catostomidae	Cypriniformes-Catostomidae-Xyrauchen_texanus	GCF_025860055.1-RS_2023_02	2186806939	yes
GCF_027580225.1	Mang	Misgurnus anguillicaudatus	Mang-GCF_027580225.1	HAU_Mang_1.0	Chromosome	RefSeq	1.1	357	43	970	3.8	43	27957	97.5	94.5	3	0.2	2.3	Cypriniformes	Cobitidae	Cypriniformes-Cobitidae-Misgurnus_anguillicaudatus	GCF_027580225.1-RS_2023_04	1104569478	yes
GCF_001515625.1	Srhi	Sinocyclocheilus rhinocerous	Srhi-GCF_001515625.1	SAMN03320098_v1.1	Scaffold	RefSeq	1.7	164172	0.95	314962	0.019	0.95	44364	97.4	39.7	57.7	1.5	1.1	Cypriniformes	Cyprinidae	Cypriniformes-Cyprinidae-Sinocyclocheilus_rhinocerous	NCBI Annotation Release 100	1655769822	yes
GCF_001515605.1	Sans	Sinocyclocheilus anshuiensis	Sans-GCF_001515605.1	SAMN03320099.WGS_v1.1	Scaffold	RefSeq	1.6	85681	1.3	254422	0.017	1.3	42658	98.5	40.9	57.6	0.9	0.6	Cypriniformes	Cyprinidae	Cypriniformes-Cyprinidae-Sinocyclocheilus_anshuiensis	NCBI Annotation Release 100	1632701648	yes
GCF_001515645.1	Sgra	Sinocyclocheilus grahami	Sgra-GCF_001515645.1	SAMN03320097.WGS_v1.1	Scaffold	RefSeq	1.8	31276	1.2	168073	0.029	1.2	45912	94.7	50	44.7	2.8	2.5	Cypriniformes	Cyprinidae	Cypriniformes-Cyprinidae-Sinocyclocheilus_grahami	NCBI Annotation Release 100	1750271176	yes
GCF_023724105.1	Cgib	Carassius gibelio	Cgib-GCF_023724105.1	carGib1.2-hapl.c	Chromosome	RefSeq	1.6	50	30.7	2647	5.1	30.7	43901	99.4	41.9	57.5	0.1	0.5	Cypriniformes	Cyprinidae	Cypriniformes-Cyprinidae-Carassius_gibelio	GCF_023724105.1-RS_2023_02	1583334954	yes
GCA_003731715.1	Agra	Anabarilius grahami	Agra-GCA_003731715.1	BGI_Agra_1.0	Scaffold	submitter	1	80398	4.5	131192	0.036	4.5	23906	62.2	60.4	1.8	4.5	33.3	Cypriniformes	Cyprinidae	Cypriniformes-Cyprinidae-Anabarilius_grahami	Annotation submitted by BGI	991887266	no
GCF_003368295.1	Caur	Carassius auratus	Caur-GCF_003368295.1	ASM336829v1	Chromosome	RefSeq	1.8	6215	22.8	8462	0.82	22.8	53065	99.2	36	63.2	0.2	0.6	Cypriniformes	Cyprinidae	Cypriniformes-Cyprinidae-Carassius_auratus	NCBI Annotation Release 100	1820618472	yes
GCA_007224835.1	Dtra	Danionella translucida	Dtra-GCA_007224835.1	ASM722483v1	Scaffold	submitter	0.7	27639	0.34	36005	0.13	0.34	23944	82.3	79.4	2.9	4.2	13.5	Cypriniformes	Cyprinidae	Cypriniformes-Cyprinidae-Danionella_translucida	Annotation submitted by Charite - Universitatsmedizin Berlin	735303417	no
GCF_000002035.6	Drer	Danio rerio	Drer-GCF_000002035.6	GRCz11	Chromosome	RefSeq	1.4	1917	7.4	19725	1.4	7.4	29560	98.7	94.2	4.5	0.7	0.6	Cypriniformes	Cyprinidae	Cypriniformes-Cyprinidae-Danio_rerio	NCBI Annotation Release 106	1373454788	yes
GCA_012432095.1	Omac	Onychostoma macrolepis	Omac-GCA_012432095.1	ASM1243209v1	Chromosome	submitter	0.9	352	34.1	969	10.8	34.1	24754	92.1	90.6	1.5	0.9	7	Cypriniformes	Cyprinidae	Cypriniformes-Cyprinidae-Onychostoma_macrolepis	Annotation submitted by SOUTHWEST UNIVERSITY	886569841	yes
GCF_016745375.1	Ppro	Pimephales promelas	Ppro-GCF_016745375.1	EPA_FHM_2.0	Scaffold	RefSeq	1.1	910	12	6367	0.3	12	26629	98.6	93.8	4.8	0.6	0.8	Cypriniformes	Cyprinidae	Cypriniformes-Cyprinidae-Pimephales_promelas	NCBI Annotation Release 100	1066412313	yes
GCF_018831695.1	Ptet	Puntigrus tetrazona	Ptet-GCF_018831695.1	ASM1883169v1	Chromosome	RefSeq	0.7	1121	25.1	4784	1.4	25.1	25865	99.1	94.2	4.9	0.4	0.5	Cypriniformes	Cyprinidae	Cypriniformes-Cyprinidae-Puntigrus_tetrazona	NCBI Annotation Release 100	730801986	yes
GCF_019924925.1	Cide	Ctenopharyngodon idella	Cide-GCF_019924925.1	HZGC01	Chromosome	RefSeq	0.9	30	35.7	180	19.3	35.7	25130	98.7	95.3	3.4	0.2	1.1	Cypriniformes	Cyprinidae	Cypriniformes-Cyprinidae-Ctenopharyngodon_idella	GCF_019924925.1-RS_2023_02	893198495	yes
GCF_018340385.1	Ccar	Cyprinus carpio	Ccar-GCF_018340385.1	ASM1834038v1	Chromosome	RefSeq	1.7	6700	29.5	19837	1.6	29.5	43531	98.5	36.1	62.4	0.5	1	Cypriniformes	Cyprinidae	Cypriniformes-Cyprinidae-Cyprinus_carpio	NCBI Annotation Release 101	1680118328	yes
GCF_018812025.1	Mamb	Megalobrama amblycephala	Mamb-GCF_018812025.1	ASM1881202v1	Chromosome	RefSeq	1.1	242	42.3	1333	2.6	42.3	29877	99.3	97.4	1.9	0.3	0.4	Cypriniformes	Cyprinidae	Cypriniformes-Cyprinidae-Megalobrama_amblycephala	NCBI Annotation Release 100	1109871993	yes
GCF_022985175.1	Lroh	Labeo rohita	Lroh-GCF_022985175.1	IGBB_LRoh.1.0	Chromosome	RefSeq	1.1	2869	37.9	8013	1.3	37.9	26277	99.5	98.5	1	0.2	0.3	Cypriniformes	Cyprinidae	Cypriniformes-Cyprinidae-Labeo_rohita	GCF_022985175.1-RS_2023_02	1126541939	yes
NA	Gyro	Gyrinocheilus aymonieri	Gyro.EVM	Gyro.EVM	Chromosome	submitter	0.5	288	18.6	387	2.9	18.6	27956	98.4	96.3	2.1	0.4	1.2	Cypriniformes	Gyrinocheilidae	Cypriniformes-Gyrinocheilidae-Gyrinocheilus_aymonieri	UB_Braker_GeMoMa	457702058	yes
GCA_008369825.1	Ttib	Triplophysa tibetana	Ttib-GCA_008369825.1	ASM836982v1	Chromosome	submitter	0.7	292	24.9	1420	2.8	24.9	24310	91.1	87.9	3.2	2	6.9	Cypriniformes	Nemacheilidae	Cypriniformes-Nemacheilidae-Triplophysa_tibetana	Annotation submitted by Gooalgene	652930317	yes
GCA_024868665.1	Tros	Triplophysa rosa	Tros-GCA_024868665.1	Trosa_1	Chromosome	submitter	0.7	1038	24.8	6299	0.38	24.8	25825	94.3	92.8	1.5	2.2	3.5	Cypriniformes	Nemacheilidae	Cypriniformes-Nemacheilidae-Triplophysa_rosa	Annotation submitted by the National Natural Science Foundation of China	684835600	yes
GCF_902362185.1	Ccha	Chanos chanos	Ccha-GCF_902362185.1	fChaCha1.1	Chromosome	RefSeq	0.7	30	50.3	141	23.1	50.3	23173	98.6	96.7	1.9	0.2	1.2	Gonorynchiformes	Chanidae	Gonorynchiformes-Chanidae-Chanos_chanos	NCBI Annotation Release 100	656912816	yes
GCF_013358815.1	Eele	Electrophorus electricus	Eele-GCF_013358815.1	fEleEle1.pri	Chromosome	RefSeq	0.6	89	25.7	315	7.1	25.7	22304	99.1	97.8	1.3	0.4	0.5	Gymnotiformes	Gymnotidae	Gymnotiformes-Gymnotidae-Electrophorus_electricus	NCBI Annotation Release 101	589358956	yes
GCA_019097595.1	Hwyc	Hemibagrus wyckioides	Hwyc-GCA_019097595.1	SWU_Hwy_1.0	Chromosome	submitter	0.8	72	26	179	21.7	26	22794	94.8	93.3	1.5	0.8	4.4	Siluriformes	Bagridae	Siluriformes-Bagridae-Hemibagrus_wyckioides	Annotation submitted by Southwest University	789799567	yes
GCF_022655615.1	Tful	Tachysurus fulvidraco	Tful-GCF_022655615.1	HZAU_PFXX_2.0	Chromosome	RefSeq	0.7	517	27.2	1317	3.3	27.2	23998	98.8	97.1	1.7	0.2	1	Siluriformes	Bagridae	Siluriformes-Bagridae-Tachysurus_fulvidraco	NCBI Annotation Release 101	712016913	yes
GCF_024256425.1	Cgar	Clarias gariepinus	Cgar-GCF_024256425.1	CGAR_prim_01v2	Chromosome	RefSeq	1	47	33.7	47	33.7	33.7	24297	99.1	97.6	1.5	0.2	0.7	Siluriformes	Clariidae	Siluriformes-Clariidae-Clarias_gariepinus	GCF_024256425.1-RS_2023_03	969604269	yes
GCA_012411365.1	Amel	Ameiurus melas	Amel-GCA_012411365.1	AMELA_1.0	Chromosome	submitter	0.9	199	32.3	806	7.4	32.3	24354	91.9	90.6	1.3	2.2	5.9	Siluriformes	Ictaluridae	Siluriformes-Ictaluridae-Ameiurus_melas	Annotation submitted by GenoFish	868496679	yes
GCF_023375685.1	Ifur	Ictalurus furcatus	Ifur-GCF_023375685.1	Billie_1.0	Chromosome	RefSeq	0.8	42	30.4	213	16.8	30.4	23168	97.7	96.1	1.6	0.5	1.8	Siluriformes	Ictaluridae	Siluriformes-Ictaluridae-Ictalurus_furcatus	GCF_023375685.1-RS_2023_03	825459183	yes
GCF_001660625.3	Ipun	Ictalurus punctatus	Ipun-GCF_001660625.3	Coco_2.0	Chromosome	RefSeq	0.8	136	29.2	236	21	29.2	23962	98.9	97.9	1	0.2	0.9	Siluriformes	Ictaluridae	Siluriformes-Ictaluridae-Ictalurus_punctatus	GCF_001660625.3-RS_2023_03	842926452	yes
GCA_022985145.1	Pdja	Pangasius djambal	Pdja-GCA_022985145.1	PDJA	Chromosome	submitter	0.8	374880	25	422525	0.029	25	22470	90	88.6	1.4	3.4	6.6	Siluriformes	Pangasiidae	Siluriformes-Pangasiidae-Pangasius_djambal	Annotation submitted by GenoFish	844539323	yes
GCA_022758105.1	Pgig	Pangasianodon gigas	Pgig-GCA_022758105.1	PGIGA_1.1	Chromosome	submitter	0.8	239242	26	289843	0.041	26	22017	92	90.5	1.5	2.1	5.9	Siluriformes	Pangasiidae	Siluriformes-Pangasiidae-Pangasianodon_gigas	Annotation submitted by GenoFish	827231152	yes
GCF_027358585.1	Phyp	Pangasianodon hypophthalmus	Phyp-GCF_027358585.1	fPanHyp1.pri	Chromosome	RefSeq	0.8	58	26.1	294	13	26.1	23205	99.1	98.1	1	0.2	0.7	Siluriformes	Pangasiidae	Siluriformes-Pangasiidae-Pangasianodon_hypophthalmus	GCF_027358585.1-RS_2023_02	764974446	yes
GCA_024362625.1	Saso	Silurus asotus	Saso-GCA_024362625.1	ASM2436262v1	Scaffold	submitter	0.8	77445	5.1	96885	0.059	5.1	24309	91.6	89.9	1.7	2.7	5.7	Siluriformes	Siluridae	Siluriformes-Siluridae-Silurus_asotus	Annotation submitted by Southwest University	752540039	yes
GCF_014805685.1	Smer	Silurus meridionalis	Smer-GCF_014805685.1	ASM1480568v1	Chromosome	RefSeq	0.7	285	28	882	13.2	28	22599	97.5	96	1.5	0.3	2.2	Siluriformes	Siluridae	Siluriformes-Siluridae-Silurus_meridionalis	NCBI Annotation Release 100	742579920	yes
GCA_005784505.1	Byar	Bagarius yarrelli	Byar-GCA_005784505.1	ASM578450v1	Scaffold	submitter	0.6	541	3.1	928	1.9	3.1	17182	65.5	63.8	1.7	6.1	28.4	Siluriformes	Sisoridae	Siluriformes-Sisoridae-Bagarius_yarrelli	Annotation submitted by Shenzhen Key Lab of Marine Genomics	570806968	no
